# Modeling competitive transplantation using HLA-mismatched human hematopoietic stem cells

**DOI:** 10.64898/2026.03.18.712629

**Authors:** Abdullahi Mobolaji Idowu, James Ropa, Stephanie Hurwitz

**Affiliations:** Department of Pathology and Laboratory Medicine, Indiana University School of Medicine, Indianapolis, IN, USA; Melvin and Bren Simon Comprehensive Cancer Center, Indianapolis, IN, USA; Department of Medical and Molecular Genetics, Indiana University School of Medicine, Indianapolis, IN, USA

**Keywords:** Hematopoietic stem cells, competitive transplantation, repopulating unit, HLA, bone marrow, chimerism

## Abstract

**Background:** Competitive transplantation is essential for defining intrinsic repopulating capacity of murine hematopoietic stem and progenitor cells (HSPCs), yet comparable assays for human cells have been limited by the lack of a robust *in vivo* platform.

**Methods:** Here, we describe a novel competitive transplantation method in humanized NOD.Cg-*Kit*^*W-41J*^ *Tyr* ^+^ *Prkdc*^*scid*^ *Il2rg*^*tm1Wjl*^/ThomJ (NBSGW) mice that enables simultaneous engraftment and longitudinal tracking of distinct human grafts within a shared microenvironment.

**Results:** Using human leukocyte antigen-mismatched donor CD34+ cells, this method facilitates standard flow cytometry panels to track multiple donor cell chimerism, lineage output, and HSPC composition. The experimental framework may be adapted to different mouse models, conditioning strategies, donor sources, and treatments.

**Conclusions:** Overall, this humanized competitive repopulation assay fills a critical translational gap and offers a flexible foundation for advancing mechanistic discovery in human hematopoietic biology and improving clinical strategies for stem cell transplantation.
