## Supplemental Table 1 for "Modeling competitive transplantation using HLA-mismatched human hematopoietic stem cells"

### Sheet: Table S1
	i. Measured chimerism (%)		ii. Measured chimerism (%)		ii. Measured - expected (%)	iii. Measured chimerism (%)		iii. Measured - expected (%)
Mouse	A*02 (control)	B*08 (control)	A*02 (control)	B*08 (treated)	B*08 (treated)	A*02 (treated)	B*08 (control)	A*02 (treated)
1	61	41	48.5	50	10	70	31	10
2	59.5	39	50	51.5	11.5	71	32	11
3	62	40	51	49	9	71.5	30.5	11.5
4	60.5	37.5	51	51	11	73	29	13
5	60	38	49.5	49	9	68	28	8
6	59	40	48.5	50.5	10.5	65	32.5	5
7	60.5	40.5	49	50.5	10.5	70.5	28.5	10.5
8	58	40	51	51	11	71	29	11
9	59.5	41.5	50.5	49	9	68	31	8
10	60	42.5	51	48.5	8.5	72	28.5	12
Mean	60	40	50	50	10	70	30	10
